# A proteomic and phosphoproteomic comparison of mouse spermatogonial stem cells and progenitor spermatogonia

**DOI:** 10.64898/2026.07.15.738804

**Authors:** David A. Skerrett-Byrne, Brett Nixon, Adrián Sanz-Moreno, Filip Dámek, Patricia da Silva-Buttkus, Raffaele Teperino, Valérie Gailus-Durner, Helmut Fuchs, Martin Hrabě de Angelis, Jon M. Oatley, Connor Cason, Ilana R. Bernstein, Tessa Lord

## Abstract

In this manuscript, we used an *Id4-eGfp* mouse line to produce the first proteomic and phosphoproteomic database for mouse spermatogonial stem cells (SSCs) and progenitor spermatogonia. Our proteomic analyses identified 8,464 proteins in spermatogonia, superseding the depth of previously published spermatogonia datasets by >2000 proteins. While the comparison of SSCs and progenitors revealed few unique proteins (18 and 3, respectively), 532 proteins exhibited significantly different abundance (FC ± 1.5, *p*-value ≤ 0.05) between these sub-populations. Interestingly, in overlaying the proteome with transcriptomic data, correlation was poor (R^2^ = 0.236), re-iterating discordance between transcript and protein abundance in the testis. In our phosphoproteomic analyses, phosphosites were identified in 19.5% of proteins (3,604 total phosphosites). Unique protein phosphorylation was substantially more common than unique protein expression when comparing SSCs and progenitors, with 38 and 191 unique phosphosites identified, respectively, in addition to significant differences in abundance at 60 and 257 phosphosites. In identifying a wave of phosphorylation that accompanies the progenitor transition, we performed predictive analyses to identify three potential master kinases for follow up validation studies (PAK1, BUB1, ABL2). The inhibition of these kinases resulted in a significant reduction in the capacity for progenitor spermatogonia to differentiate, and caused elevated apoptosis and DNA damage. Finally, we explored the testis phenotype of 42 knockout mouse lines for proteins that were either differentially expressed (26) or differentially phosphorylated (15) in our dataset. Of these lines, 21 exhibited a testis phenotype in at least one of two biological replicates observed (severity score ≥ 1, compared to 0.15 for controls), with increased numbers of Sertoli-only tubules being evident in four of these lines. This manuscript provides a comprehensive roadmap to understand the multifaceted layers of regulation over fate decisions in undifferentiated spermatogonia. These data have been provided in an accessible platform via our ShinySpermatogoniaCells app to encourage future progress in the field.
