## Supplemental table 6 for "A proteomic and phosphoproteomic comparison of mouse spermatogonial stem cells and progenitor spermatogonia"

### Sheet: Full List
Table S6: Full list of kinases mapped through proteomic and phosphoproteomics analysis, IPA and PhosphositePlus mapping. Data related to Figure 3.
UniProt Accession	Protein Name	IPA Symbol	Prot Log FC	Prot p-value	Phospho Log FC	Phospho p-value	Proteome Upreg p-value	Proteome Upreg Z value	Target Proteins in Proteome Dataset	Phospho Upreg p-value	Phospho Upreg Z value	Target Proteins in Phospho Dataset
Q9D404	3-oxoacyl-ACP synthase, mitochondrial	OXSM	0.06	0.961646
Q9Z2A0	3-phosphoinositide dependent protein kinase 1	PDPK1	0.36	0.242689	0.29	0.553
Q8BRK8	5'-AMP-activated protein kinase catalytic subunit alpha-2	PRKAA2					1.82974		ACOT7,ALB,CA2,CAMK4,COX4I1,MT-CO1,NPEPL1,VIM,YAP1,ZNF462
Q8BGM7	5'-AMP-activated protein kinase subunit gamma-3	PRKAG3					1.92445		CELF2,CRYBG3,DNASE1,EIF4E2,HIVEP2,POLE4,RPE,Rps3a1,SNCG,TFRC,WNK2
P70266	6-phosphofructo-2-kinase/fructose-2,6-biphosphatase 1	PFKFB1	-0.22	0.478664
P70265	6-phosphofructo-2-kinase/fructose-2,6-biphosphatase 2	PFKFB2	-0.29	0.373023
Q6DTY7	6-phosphofructo-2-kinase/fructose-2,6-biphosphatase 4	PFKFB4	0.3	0.829284
P04627	A-Raf proto-oncogene, serine/threonine kinase	ARAF	-0.15	0.484805	-2.33	0.00602
Q9D0L4	AarF domain containing kinase 1	ADCK1	0.53	0.344478
Q80V03	AarF domain containing kinase 5	ADCK5	0.08	0.867244
P00520	ABL proto-oncogene 1, non-receptor tyrosine kinase	ABL1			6.64	1e-17
P00520-4	ABL proto-oncogene 1, non-receptor tyrosine kinase	ABL1	0.04	0.992566			1.31069		CCNA2,CCND1,DOK1,PAK2
Q4JIM5	ABL proto-oncogene 2, non-receptor tyrosine kinase	ABL2	-0.33	0.168333	6.64	1e-17
Q9ESW4	Acylglycerol kinase	AGK	0.07	0.663098
P55264	Adenosine kinase	ADK	-0.15	0.502631
Q9R0Y5	Adenylate kinase 1	AK1	0.52	0.0394761	1.21	0.154
Q9WTP6	Adenylate kinase 2	AK2	0.22	0.149267
Q9WTP7	Adenylate kinase 3	AK3	-0.16	0.453625
Q9WUR9	Adenylate kinase 4	AK4	-0.07	0.749883
Q8VCP8	Adenylate kinase 6	AK6	0.24	0.595185
Q9D2H2	Adenylate kinase 7	AK7	1.02	0.0200191
Q32M07	Adenylate kinase 8	AK8	1.57	0.00691598
Q8VDL4	ADP dependent glucokinase	ADPGK	0.33	0.253018
P31750	AKT serine/threonine kinase 1	AKT1	0.58	0.0593119			1.32057		AKR1B10,ASS1,CCND1,CDK4,CRYZ,DIAPH1,FOXO1,Gstt1,HMOX1,LDHB,MBP,MCL1,MSMO1,SORT1,VIM
Q60823	AKT serine/threonine kinase 2	AKT2	0.05	0.806341
Q9WUA6	AKT serine/threonine kinase 3	AKT3	0.17	0.664141
Q9Z110	Aldehyde dehydrogenase 18 family member A1	ALDH18A1	-0.05	0.842278
Q3UHJ0	AP2 associated kinase 1	AAK1	0.27	0.285127	-1.58	0.0591
Q6PIU9	AP2 associated kinase 1	AAK1	0.5	0.11364
Q62388	ATM serine/threonine kinase	ATM	0.25	0.238422						1.38405	2.882	ABL1,BRCA1,BUB1,DAXX,JUN,MATR3,NPM1,TDP1,TP53BP1,UIMC1
Q9CWQ3	ATP23 metallopeptidase and ATP synthase assembly factor homolog	ATP23	0.39	0.524652
Q8BMG1	ATR interacting protein	ATRIP	-0.21	0.432681	-0.45	0.579
Q9JKK8	ATR serine/threonine kinase	ATR	0.13	0.523537
P97477	Aurora kinase A	AURKA	-0.16	0.59237
O70126	Aurora kinase B	AURKB	-0.15	0.530271						1.47366		DSN1,EPHA2,MYBBP1A,NPM1,RACGAP1
P28028	B-Raf proto-oncogene, serine/threonine kinase	BRAF			-0.61	0.496
P28028-1	B-Raf proto-oncogene, serine/threonine kinase	BRAF	0.68	0.102357
Q8BKX1	BAR/IMD domain containing adaptor protein 2	BAIAP2	-0.23	0.265233	1.6	0.0855
Q6PAJ1	BCR activator of RhoGEF and GTPase	BCR	-0.35	0.0997193	6.64	1e-17				1.47366		AFDN,BCR
P15209	BDNF/NT-3 growth factors receptor	NTRK2					1.4318		CCNA2,CCND1,CDK4,RAB3A,SYN1,VIM
Q91Z96	BMP2 inducible kinase	BMP2K	-0.05	0.82337	1.36	0.131
Q5RJI5	BR serine/threonine kinase 1	BRSK1			-0.71	0.374
Q69Z98	BR serine/threonine kinase 2	BRSK2			-0.36	0.645
O55028	Branched chain keto acid dehydrogenase kinase	BCKDK	-0.49	0.131289	-0.21	0.908
Q7JJ13	Bromodomain containing 2	BRD2	0.27	0.165092	0.57	0.321
Q8K2F0	Bromodomain containing 3	BRD3	0.04	0.785844	6.64	1e-17
Q9ESU6	Bromodomain containing 4	Brd4	0	0.935015	-0.86	0.303
Q91Y44	Bromodomain testis associated	BRDT	-0.13	0.663314	6.64	1e-17
O08901	BUB1 mitotic checkpoint serine/threonine kinase	BUB1	0.12	0.728491	6.64	1e-17
Q9Z1S0	BUB1 mitotic checkpoint serine/threonine kinase B	BUB1B	0.31	0.141139	0.8	0.242
P41241	C-terminal Src kinase	CSK	-0.55	0.00871346
Q9DB16	Calcium binding protein 39 like	CAB39L	-0.09	0.713822
Q91YS8	Calcium/calmodulin dependent protein kinase I	CAMK1	1.09	0.255325
Q8BW96	Calcium/calmodulin dependent protein kinase ID	CAMK1D	-0.09	0.783669
P28652	Calcium/calmodulin dependent protein kinase II beta	CAMK2B	0.31	0.646202						2.92082		EPHA2,GSK3A,SYN1
Q6PHZ2	Calcium/calmodulin dependent protein kinase II delta	CAMK2D	0.6	0.400047
Q923T9-3	Calcium/calmodulin dependent protein kinase II gamma	CAMK2G	-0.06	0.791241
P08414	Calcium/calmodulin dependent protein kinase IV	CAMK4	0.6	0.00188579
Q8VBY2	Calcium/calmodulin dependent protein kinase kinase 1	CAMKK1	0.58	0.291438
Q8C078	Calcium/calmodulin dependent protein kinase kinase 2	CAMKK2	0.26	0.377539
O70589	Calcium/calmodulin dependent serine protein kinase	CASK	0.91	0.0954524
Q3UHL1	CaM kinase like vesicle associated	CAMKV	-0.49	0.199152
Q8BK63	Casein kinase 1 alpha 1	CSNK1A1	-0.19	0.365214			1.46092		CCND1,HNRNPC
Q9DC28	Casein kinase 1 delta	CSNK1D	-0.17	0.402585	0.87	0.158				1.45223		APC,MAP4,NCOA3,REST
Q9DC28-2	Casein kinase 1 delta	CSNK1D	0.98	0.321588
Q9JMK2	Casein kinase 1 epsilon	CSNK1E	-0.08	0.773781	1.3	0.148
Q8BTH8	Casein kinase 1 gamma 1	CSNK1G1	-0.29	0.376088
Q60737	Casein kinase 2 alpha 1	CSNK2A1	-0.21	0.337499			2.87943		CCNA2,CCND1,CDC45,DUSP6,MAT1A,VIM	7.09637	3.651	ACIN1,BCLAF1,CCDC6,CDK11A,DDX21,EEF1D,FOXO1,HNRNPA2B1,LARP1,LSM14A,MCM2,MSH6,NCL,NOP56,NPM1,PDCD4,PNN,PRPF38A,RBM10,SAFB,SET,SLIRP,SPTBN1,SRRT,THRAP3,TMPO,TNKS1BP1,USP24,XRCC1,ZC3H13
O54833	Casein kinase 2 alpha 2	CSNK2A2	0.07	0.568004
P67871	Casein kinase 2 beta	CSNK2B	0.42	0.0513404
P22518	CDC like kinase 1	CLK1	-0.17	0.642766
O35491	CDC like kinase 2	CLK2	0.2	0.669009	0.2	0.854
O35492	CDC like kinase 3	CLK3	0.11	0.700098
P61025	CDC28 protein kinase regulatory subunit 1B	CKS1B	-0.26	0.346364
P56390	CDC28 protein kinase regulatory subunit 2	CKS2	-0.41	0.0816292
Q3UU96	CDC42 binding protein kinase alpha	CDC42BPA	0.01	0.996728
Q7TT50	CDC42 binding protein kinase beta	CDC42BPB	-0.04	0.881239	-0.88	0.29
Q80UW5	CDC42 binding protein kinase gamma	CDC42BPG	-0.43	0.046658
Q9Z0H0	Cell division cycle 7	CDC7	-0.18	0.549919
Q9EQG9	Ceramide transporter 1	CERT1	0	0.967473	-1.02	0.209
P80314	Chaperonin containing TCP1 subunit 2	CCT2	-0.24	0.260276
O35280	Checkpoint kinase 1	CHEK1	0.1	0.637944	-0.18	0.78
Q9Z265	Checkpoint kinase 2	CHEK2	-0.37	0.139007						1.45223		BRCA1,CDK11A,TTK,XRCC1
O54804	Choline kinase alpha	CHKA	0.36	0.351257
O55229	Choline kinase beta	CHKB	-0.83	0.00292298
P49025	Citron rho-interacting serine/threonine kinase	CIT	-0.05	0.838262	0.6	0.301
Q99LI9	Cleavage factor polyribonucleotide kinase subunit 1	CLP1	0.07	0.852502
Q8BMA3	CNKSR family member 3	CNKSR3	-0.64	0.295953
Q9DBL7	Coenzyme A synthase	COASY	-0.2	0.407454
Q60936	Coenzyme Q8A	COQ8A	0.11	0.783109
Q566J8	Coenzyme Q8B	COQ8B	0.08	0.75392
Q60680	Component of inhibitor of nuclear factor kappa B kinase complex	CHUK	0.86	0.00249876
Q8BT60	Copine 3	CPNE3	0.25	0.329501
Q04447	Creatine kinase B	CKB	0.22	0.756548
P30275	Creatine kinase, mitochondrial 1A	CKMT1A/CKMT1B	-0.66	0.106257
P47941	CRK like proto-oncogene, adaptor protein	CRKL	0.07	0.675104	-0.35	0.755
P24860	Cyclin B1	CCNB1	0.19	0.427246
P30282	Cyclin D3	CCND3	0	0.914521
P11440	Cyclin dependent kinase 1	CDK1	-0.05	0.99998						2.01818	3.668	APC,BUB1,DAB2IP,FOXO1,ITPR1,JUN,MAP4,MCM2,NPM1,SQSTM1,STMN1,TP53BP1,TP53BP2,TTK
Q3UMM4	Cyclin dependent kinase 10	CDK10	-0.01	0.921138
P24788	Cyclin dependent kinase 11A	CDK11A	0.33	0.0818472	6.64	1e-17	1.52143		SNCA
Q14AX6	Cyclin dependent kinase 12	CDK12			-1.12	0.171
Q14AX6-3	Cyclin dependent kinase 12	CDK12	0.12	0.518421
Q69ZA1	Cyclin dependent kinase 13	CDK13	0.19	0.455993	1.5	0.126
O35495	Cyclin dependent kinase 14	CDK14	0.53	0.609935			1.52143		SNCA
Q04735	Cyclin dependent kinase 16	CDK16	0.22	0.630059
Q8K0D0	Cyclin dependent kinase 17	CDK17	-0.28	0.358681	1.31	0.141
Q8BWD8	Cyclin dependent kinase 19	CDK19	-0.53	0.282785			1.50724		CD82,EPHA2,HMOX1,HSPA4L,MVK,SFN,SPHK1,TRAF4
P97377	Cyclin dependent kinase 2	CDK2	0.33	0.0828953	0.9	0.143
Q9JHU3	Cyclin dependent kinase 20	CDK20	-0.4	0.289825	-1.06	0.201	1.52143		CCND1
P30285	Cyclin dependent kinase 4	CDK4	-0.47	0.0218345	0.85	0.164
P49615	Cyclin dependent kinase 5	CDK5	0.12	0.71164	0.15	0.92
Q64261	Cyclin dependent kinase 6	CDK6	1.27	4.06979e-05
Q03147	Cyclin dependent kinase 7	CDK7	0.02	0.925742	0.6	0.304
Q8R3L8	Cyclin dependent kinase 8	CDK8	0.12	0.628387
Q99J95	Cyclin dependent kinase 9	CDK9	0.11	0.602122	-1.49	0.0743
P39689	Cyclin dependent kinase inhibitor 1A	CDKN1A			-0.6	0.457
P46414	Cyclin dependent kinase inhibitor 1B	CDKN1B	-0.09	0.738141
Q9QUK0	Cyclin dependent kinase like 2	CDKL2	-0.21	0.65598
Q3UTQ8	Cyclin dependent kinase like 5	CDKL5	0.42	0.603437	-0.31	0.691
Q99KY4	Cyclin G associated kinase	GAK	0.01	0.960493
O88874	Cyclin K	CCNK	0.27	0.189893	4.57	5.19e-08
P61809	Cyclin-dependent kinase 5 activator 1	CDK5R1								1.84164		DPYSL2,JUN,MAP1B,MAP2,NEFH,PAK1
Q9DBP5	Cytidine/uridine monophosphate kinase 1	CMPK1	-0.3	0.127327
Q9QZ41	DBF4 zinc finger	DBF4	0.48	0.263365						1.47366		EPHA2,MCM2
Q80TR8	DDB1 and CUL4 associated factor 1	DCAF1	0.22	0.19224	-0.78	0.339
Q8VDF3	Death associated protein kinase 2	DAPK2	-0.08	0.839396
O54784	Death associated protein kinase 3	DAPK3	-0.01	0.863724
P43346	Deoxycytidine kinase	DCK	-0.16	0.420295
Q9QX60	Deoxyguanosine kinase	DGUOK	-0.15	0.623111
P97930	Deoxythymidylate kinase	DTYMK	-0.33	0.124142
O88673	Diacylglycerol kinase alpha	DGKA	0.6	0.289504
E9PUQ8	Diacylglycerol kinase delta	DGKD	0.01	0.839039
Q9R1C6	Diacylglycerol kinase epsilon	DGKE	-0.64	0.0794479
D3YXJ0	Diacylglycerol kinase eta	DGKH	-0.41	0.143022
D3YWQ0	Diacylglycerol kinase iota	DGKI	0	0.90494
Q6P5E8	Diacylglycerol kinase theta	DGKQ	0.06	0.966815	0.53	0.396
Q80UP3	Diacylglycerol kinase zeta	DGKZ	-0.57	0.0607489
Q6ZQB6	Diphosphoinositol pentakisphosphate kinase 2	PPIP5K2	0.51	0.340775
Q811D0	Discs large MAGUK scaffold protein 1	DLG1	-6.64	1e-17
Q811D0-2	Discs large MAGUK scaffold protein 1	DLG1	0.24	0.196879
P70175	Discs large MAGUK scaffold protein 3	DLG3	-0.23	0.481246
Q62108	Discs large MAGUK scaffold protein 4	DLG4	-0.39	0.291686
P97465	Docking protein 1	DOK1	1.22	0.00501264
Q6PGN3	Doublecortin like kinase 2	DCLK2	0.42	0.146291	1.84	0.0386
Q6XUX1	Dual serine/threonine and tyrosine protein kinase	DSTYK	0.07	0.808803
Q61214	Dual specificity tyrosine phosphorylation regulated kinase 1A	DYRK1A	-0.26	0.278689
Q9Z188	Dual specificity tyrosine phosphorylation regulated kinase 1B	DYRK1B	0.01	0.937697	-0.88	0.291	1.67572		ATP2A2,Atp5me,CCND1,COX4I1,MT-CO1,STAT3
Q5U4C9	Dual specificity tyrosine phosphorylation regulated kinase 2	DYRK2	-0.56	0.4285
Q922Y0	Dual specificity tyrosine phosphorylation regulated kinase 3	DYRK3			-0.35	0.652
Q9EQY0	Endoplasmic reticulum to nucleus signaling 1	ERN1	-0.35	0.354959
Q60750	EPH receptor A1	EPHA1	-0.48	0.355574	-0.7	0.38
Q03145	EPH receptor A2	EPHA2	-0.99	0.000673193	-1.66	0.0458
P54763	EPH receptor B2	EPHB2	0.35	0.419911
P54761	EPH receptor B4	EPHB4	-0.35	0.443621
O35393	Ephrin B3	EFNB3	0.38	0.731488
Q01279	Epidermal growth factor receptor	EGFR					2.16431		ACOT7,CCNA2,CCND1,CD47,CDK4,CDK6,CRMP1,CRYAB,CUL5,DNM1L,EIF4E,EPHA2,Hbb-b1,Hbb-b2,ITCH,IVNS1ABP,MBP,MCAM,MCL1,PDK1,SERBP1,SERPINA3,SPHK1,STAT3,TFRC,TOP1,TUBA4A,TUBB2A,VIM
P70424	Erb-b2 receptor tyrosine kinase 2	ERBB2	0.24	0.442613			6.16749		ABRACL,ALAD,CCNA2,CCND1,CD47,CD82,CDC37,CDC42BPG,CDC45,CDCA7,CDK6,CHUK,CRADD,DECR1,DOK1,DUSP6,EHHADH,EIF4EBP1,FAH,FOXO1,FUT10,GFPT2,GLUL,GNAI1,GPD2,Hbb-b1,Hbb-b2,HK1,HSPA1A/HSPA1B,HTRA1,IDI1,KIT,KRT7,LUM,MAN1A1,MAN2A1,MAP1B,MCL1,MPHOSPH9,NPC2,PDHA1,PDK1,PHLDB1,POLE4,POLR3B,POLR3E,POLR3H,PRIM2,PYGB,RASA3,RNF41,RPA2,RPS10,SERPINA3,SNCA,SRP19,STAT3,SYCP3,TGIF1,THBS4,TJP1,Tmsb4x (includes others),TOP…
Q9D4V0	Ethanolamine kinase 1	ETNK1	0.2	0.810292
A7MCT6	Ethanolamine kinase 2	ETNK2	-0.13	0.702307
O08796	Eukaryotic elongation factor 2 kinase	EEF2K	0.52	0.0135111	1.23	0.054	2.86967		HMOX1,MAP1B,VIM
Q9Z2R9	Eukaryotic translation initiation factor 2 alpha kinase 1	EIF2AK1	-0.14	0.689503
Q03963	Eukaryotic translation initiation factor 2 alpha kinase 2	EIF2AK2	0.03	0.943276
Q9Z2B5	Eukaryotic translation initiation factor 2 alpha kinase 3	EIF2AK3	0.02	0.945674
Q9QZ05	Eukaryotic translation initiation factor 2 alpha kinase 4	EIF2AK4	0.15	0.617364			1.64207		ATP2A2,HMOX1,MBP,PSAT1,PYGL
P56960	Exosome component 10	EXOSC10	0.11	0.433824
Q9JIX9	Fas activated serine/threonine kinase	FASTK	3	1e-17	-0.06	0.914
P70451-5	FER tyrosine kinase	FER	0.33	0.278213
P16092	Fibroblast growth factor receptor 1	FGFR1					1.54061		CCND1,EIF4E,EIF4EBP1,ERCC6L2,GPX1,ITGA1,MBP,PRMT1,SFN,VIM
P21803	Fibroblast growth factor receptor 2	FGFR2					1.39254		AMOT,CA2,CCND1,DNM1L,EFHC2,GPT2,KRT1,MBP,TTR
Q03142	Fibroblast growth factor receptor 4	FGFR4					2.04576		CCND1,CYRIB,KRT14,KRT5,RBP1,SEPTIN11,VIM
Q9R1K5	Fizzy and cell division cycle 20 related 1	FZR1	0.17	0.748896	-0.43	0.589
O35943	Frataxin	FXN	-0.66	0.0558735
Q8K274	Fructosamine 3 kinase related protein	FN3KRP	-0.34	0.291872
Q7TMC8	Fucose kinase	FCSK	-0.32	0.182722
P39688	FYN proto-oncogene, Src family tyrosine kinase	FYN	-0.92	1.24714e-06
P39688-2	FYN proto-oncogene, Src family tyrosine kinase	FYN	-0.44	0.365494
Q99MK8	G protein-coupled receptor kinase 2	GRK2	-0.08	0.724505	-0.47	0.637
Q8VEB1	G protein-coupled receptor kinase 5	GRK5	-0.43	0.418204
O70293	G protein-coupled receptor kinase 6	GRK6	-0.26	0.474171
Q9R0N0	Galactokinase 1	GALK1	0.32	0.0383477
Q68FH4	Galactokinase 2	GALK2	-0.19	0.583728
Q68FF6	GIT ArfGAP 1	GIT1	0.04	0.850262
Q91WG8	Glucosamine (UDP-N-acetyl)-2-epimerase/N-acetylmannosamine kinase	GNE	0.27	0.409068
Q8QZY2	Glycerate kinase	GLYCTK	-0.04	0.814447
Q64516-1	Glycerol kinase	Gk	0.68	0.0628207
Q9WU65	Glycerol kinase 2	GK2	0.56	0.0215815
Q8BX05	Glycerol kinase 5	GK5	0.88	0.100297
Q2NL51	Glycogen synthase kinase 3 alpha	GSK3A	0.14	0.63668	6.64	1e-17
Q9WV60	Glycogen synthase kinase 3 beta	GSK3B	0.11	0.582338
Q9QYE6	Golgin A5	GOLGA5	0.12	0.517755	-0.7	0.42
Q64520	Guanylate kinase 1	GUK1	-0.11	0.619143
P17710-2	Hexokinase 1	HK1	0.76	0.0351246
P17710-3	Hexokinase 1	HK1	0.19	0.139586
O08528	Hexokinase 2	HK2	-0.07	0.800331			1.61979		MCL1,NUDT22,VIM
Q9Z0R0	Histone H3 associated protein kinase	HASPIN	-0.4	0.25837
Q9ERH7	Homeodomain-interacting protein kinase 3	HIPK3								1.84164		DAXX,JUN
Q3V016	Homeodomain-interacting protein kinase 4	HIPK4								2.41908	3.162	CABYR,CDK5RAP2,CLIP1,EHMT2,MADD,MAP1B,MAP4,MAST2,NUP214,PTPDC1
Q8BQY8	HUS1 checkpoint clamp component	HUS1	0.16	0.715304
Q5U5V2	Hydroxylysine kinase	HYKK	-0.35	0.262427
O88522	Inhibitor of nuclear factor kappa B kinase regulatory subunit gamma	IKBKG	0.18	0.666148						1.45223		JUN,LAT,NCOR2,NFKBIB
O88351	Inhibitor of nuclear factor kappa B kinase subunit beta	IKBKB	0.15	0.850733			1.56225	2.106	CBLB,CCNA2,CCND1,DUSP6,FOXO1,FYN,Gstt1,HLA-A,HMOX1,IGFBP7,MBP,PTPN13,RBP1,STAT3,Tmsb4x (includes others),Tpm2
Q9R0T8	Inhibitor of nuclear factor kappa-B kinase subunit epsilon	IKBKE					1.67985		CCND1,DLST,HLA-A,PDHA1,PSAT1,PYGL,RPE
Q6PD10	Inositol hexakisphosphate kinase 1	IP6K1	0.19	0.517309
Q7TT16	Inositol polyphosphate multikinase	IPMK	-0.03	0.831634	0.32	0.585
Q6P1C1	Inositol-pentakisphosphate 2-kinase	IPPK	-0.6	0.0846198
Q8BYN3	Inositol-tetrakisphosphate 1-kinase	ITPK1	0.1	0.695215
Q8R071	Inositol-trisphosphate 3-kinase A	ITPKA	0.39	0.699206
Q7TS72	Inositol-trisphosphate 3-kinase C	ITPKC	0.22	0.642307
P15208	Insulin receptor	INSR					3.29757		ALAD,ALB,Anp32a,ATP2A2,Calm1 (includes others),CBR1,CCND1,CDC45,CORO1A,COX4I1,CSTB,DECR1,DNMT3B,EGR2,FBP1,FOXC2,GRB7,IDI1,ISL1,KIT,LHX1,MBD1,MSMO1,MT-CO1,MVK,NDUFB4,PANK3,PDHA1,SALL4,SIRT1,SLC25A4,TGIF1,Tpm2,TTR
O55222	Integrin linked kinase	ILK	-0.19	0.421182
Q8R4K2	Interleukin 1 receptor associated kinase 4	IRAK4	-0.55	0.43154
P52332	Janus kinase 1	JAK1	-0.33	0.204389
Q61097	Kinase suppressor of ras 1	KSR1	0.09	0.802416	6.64	1e-17	1.64975		Tpm1,Tpm2
Q8BYR2	Large tumor suppressor kinase 1	LATS1			0.48	0.596
Q7TSJ6	Large tumor suppressor kinase 2	LATS2	-0.25	0.426245	-0.88	0.28
Q3TYD6	Lemur tyrosine kinase 2	LMTK2	0.61	0.128916	0.31	0.792
Q5S006	Leucine-rich repeat serine/threonine-protein kinase 2	LRRK2								1.34294		ARHGEF7,CLIP1,MAP1B,MARK1,RPL30
P53668	LIM domain kinase 1	LIMK1	-0.08	0.746168
O54785	LIM domain kinase 2	LIMK2	-0.19	0.554398	-0.63	0.438
P09581	Macrophage colony-stimulating factor 1 receptor	CSF1R					2.00087		CCND1,FMOD,GRAP2,HMOX1,STAT3
P70290	MAGUK p55 scaffold protein 1	MPP1	-0.01	0.967783
Q9WV34	MAGUK p55 scaffold protein 2	MPP2	-0.38	0.377552
O88910	MAGUK p55 scaffold protein 3	MPP3	0.1	0.99967
Q04859	Male germ cell associated kinase	MAK	-0.14	0.743716
P49138	MAPK activated protein kinase 2	MAPKAPK2	-0.22	0.380626
Q3UMW7	MAPK activated protein kinase 3	MAPKAPK3	-0.69	0.307208
O54992	MAPK activated protein kinase 5	MAPKAPK5	-0.01	0.905764
O08605	MAPK interacting serine/threonine kinase 1	MKNK1	-0.08	0.773915			3.97062		ACOT7,CRMP1,CYRIA,DNM3,DPYSL3,GNAI1,HSPA2,HSPA4L,KIF21B,MAN2A1,MAP1B,PDK1,RAB3A,SNAP91,VAMP2,VIM
Q8CDB0	MAPK interacting serine/threonine kinase 2	MKNK2	-0.46	0.21686	-0.53	0.508
Q61846	Maternal embryonic leucine zipper kinase	MELK	0.04	0.860418	-0.53	0.576	1.67572		HMOX1,MCL1,VIM
Q9JLN9	Mechanistic target of rapamycin kinase	MTOR	-0.04	0.996235	-0.29	0.713	2.31336		AKR1A1,ATP2A2,CCND1,COX4I1,CRADD,DMD,FKBP1A,Hbb-b2,HK1,LDHB,MBP,MCL1,MT-CO1,PDHA1,PDK2,PTPN6,PYGB,RAB4A,RAP1GDS1,SNCG,STAT3
Q9EQJ9	Membrane associated guanylate kinase, WW and PDZ domain containing 3	MAGI3	-0.01	0.946095
P16056	MET proto-oncogene, receptor tyrosine kinase	MET	-0.95	0.186442
Q9R008	Mevalonate kinase	MVK	-0.65	0.00812578
Q8VHJ5	Microtubule affinity regulating kinase 1	MARK1	-0.32	0.386293	-1.96	0.0182
Q05512	Microtubule affinity regulating kinase 2	MARK2	-0.06	0.801403	-1.11	0.182
Q03141	Microtubule affinity regulating kinase 3	MARK3	-0.12	0.548162
Q8CIP4	Microtubule affinity regulating kinase 4	MARK4	0.06	0.93101						1.47366		MAP2,MAP4
Q60592	Microtubule associated serine/threonine kinase 2	MAST2	0.14	0.706535	6.64	1e-17
Q3U214	Microtubule associated serine/threonine kinase 3	MAST3	0.15	0.867205
Q811L6	Microtubule associated serine/threonine kinase family member 4	MAST4			-6.64	1e-17
Q8C0P0	Microtubule associated serine/threonine kinase like	MASTL	-0.14	0.598737			2.51856		ATP2A2,CDK6,CUL5,DLST,PACSIN2,UBQLN2
Q9JM52	Misshapen like kinase 1	MINK1	-0.42	0.0899693
Q9JM52-3	Misshapen like kinase 1	MINK1			1.2	0.185
P63085	Mitogen-activated protein kinase 1	MAPK1	0.03	0.595237			1.81531		APOE,ARC,ATP1A2,CCND1,CPPED1,EGR2,FOXO1,GRB7,HMOX1,IGFBP7,LMNA,MBP,MCL1,OSBPL3,PHF11,PSAT1,SHANK2,SIRT1,TJP1,VIM
Q9WUI1	Mitogen-activated protein kinase 11	MAPK11	-0.54	0.0487888
O08911	Mitogen-activated protein kinase 12	MAPK12	-0.65	0.0208126
P47811	Mitogen-activated protein kinase 14	MAPK14	0.14	0.510108
P47811-3	Mitogen-activated protein kinase 14	MAPK14	-0.3	0.500622			1.42136		CCNA2,CCND1,CRYAB,DNMT3A,DUSP6,GNAS,Hbb-b1,HMOX1,MAPK11,SPHK1,Tpm1,Tpm2
Q63844	Mitogen-activated protein kinase 3	MAPK3	-0.14	0.513903
Q61532	Mitogen-activated protein kinase 6	MAPK6	-0.37	0.520558	-0.65	0.41
Q9WVS8	Mitogen-activated protein kinase 7	MAPK7	0.17	0.46998			2.91721		AACS,CCND1,HMOX1,IDI1,MCL1,MSMO1,MVK,TRAF4,VIM
Q91Y86	Mitogen-activated protein kinase 8	MAPK8	0.03	0.890855
Q9WTU6-4	Mitogen-activated protein kinase 9	MAPK9	-0.14	0.574639
P31938	Mitogen-activated protein kinase kinase 1	MAP2K1	-0.05	0.81391
Q63932	Mitogen-activated protein kinase kinase 2	MAP2K2	-0.04	0.908584	-0.75	0.382
O09110	Mitogen-activated protein kinase kinase 3	MAP2K3	-0.35	0.293861
P47809	Mitogen-activated protein kinase kinase 4	MAP2K4	-0.36	0.143344
Q9WVS7	Mitogen-activated protein kinase kinase 5	MAP2K5	-0.01	0.832617			1.70553		AACS,CCND1,IDI1,MSMO1,MVK
Q8CE90-6	Mitogen-activated protein kinase kinase 7	MAP2K7	-0.44	0.0457007
Q8CE90-8	Mitogen-activated protein kinase kinase 7	MAP2K7			-1.18	0.152
P53349	Mitogen-activated protein kinase kinase kinase 1	MAP3K1	-0.21	0.501187	1.43	0.0702
Q80XI6	Mitogen-activated protein kinase kinase kinase 11	MAP3K11	-0.42	0.325398	-0.43	0.589
Q60700	Mitogen-activated protein kinase kinase kinase 12	MAP3K12					2.80134		RPL37A,STAT3,STMN1,TUBB2A,TUBB2B
A2AQW0	Mitogen-activated protein kinase kinase kinase 15	MAP3K15			0.83	0.355
Q61083	Mitogen-activated protein kinase kinase kinase 2	MAP3K2	1.55	0.0282868
Q9ESL4-2	Mitogen-activated protein kinase kinase kinase 20	MAP3K20	-0.05	0.790745
Q61084	Mitogen-activated protein kinase kinase kinase 3	MAP3K3	-0.52	0.132883	-1.09	0.191
O08648-2	Mitogen-activated protein kinase kinase kinase 4	MAP3K4	-0.04	0.876823
O35099	Mitogen-activated protein kinase kinase kinase 5	MAP3K5	-0.37	0.0705378	-0.65	0.463
Q62073	Mitogen-activated protein kinase kinase kinase 7	Map3k7	0.15	0.565935	6.64	1e-17
Q07174	Mitogen-activated protein kinase kinase kinase 8	MAP3K8			-0.9	0.278
Q3U1V8	Mitogen-activated protein kinase kinase kinase 9	MAP3K9	4.84	1e-17
Q61161	Mitogen-activated protein kinase kinase kinase kinase 2	MAP4K2	-0.52	0.0979121	-0.69	0.434
Q99JP0	Mitogen-activated protein kinase kinase kinase kinase 3	MAP4K3	-0.12	0.693491
P97820	Mitogen-activated protein kinase kinase kinase kinase 4	MAP4K4	-0.57	0.00592512	-1.16	0.148	2.00745	2.333	Calm1 (includes others),CBLB,CHKB,DLST,EIF4E2,GLUL,HMGCL,LDHB,NT5M
Q8BPM2	Mitogen-activated protein kinase kinase kinase kinase 5	MAP4K5	-0.04	0.856921
Q6PDN3	Myosin light chain kinase	MYLK	0.35	0.150113	-1.2	0.178
Q9QZ08	N-acetylglucosamine kinase	NAGK	0.03	0.888979
Q62433	N-myc downstream regulated 1	NDRG1	0.18	0.551235	-0.05	0.902	1.62342		CCND1,CD82,CDK4,EGR2,STAT3,VIM
P58058	NAD kinase	NADK	-0.39	0.274818
Q8C5H8-3	NAD kinase 2, mitochondrial	NADK2	-0.36	0.073397
Q99M51	NCK adaptor protein 1	NCK1	-0.15	0.49484
O55033	NCK adaptor protein 2	NCK2	-0.47	0.124683
Q91W63	Nicotinamide riboside kinase 1	NMRK1	0.8	0.289239
Q9R0G8	Nik related kinase	NRK	0.51	0.346912
P51954	NIMA related kinase 1	NEK1	-0.11	0.664033	-0.02	0.888
O35942	NIMA related kinase 2	NEK2	-0.37	0.414974			2.55752		CDK4,MYO18A,SPAG9
Q9R0A5	NIMA related kinase 3	NEK3	0.13	0.482001
Q9Z1J2	NIMA related kinase 4	NEK4	-0.21	0.49877
Q9ES70	NIMA related kinase 6	NEK6	0.25	0.70777
Q9ES74	NIMA related kinase 7	NEK7	0.94	0.00281021
Q8K1R7	NIMA related kinase 9	NEK9	-0.24	0.361612	-0.37	0.685
Q99MH5	NME/NM23 family member 5	NME5	1.01	0.053241
Q9QXL8	NME/NM23 family member 7	NME7	-0.11	0.651123
Q715T0	NME/NM23 family member 8	NME8	0.46	0.278696
P15532	NME/NM23 nucleoside diphosphate kinase 1	NME1	-0.09	0.822588	0.66	0.479
Q01768	NME/NM23 nucleoside diphosphate kinase 2	NME2	-0.18	0.446547
Q9WV85	NME/NM23 nucleoside diphosphate kinase 3	NME3	0.17	0.519915			2.07109		ITGA1,VIM
Q9WV84	NME/NM23 nucleoside diphosphate kinase 4	NME4	-0.04	0.89539
O88425	NME/NM23 nucleoside diphosphate kinase 6	NME6	-0.15	0.638831
Q9WUE4	NPR2 like, GATOR1 complex subunit	NPRL2	-0.39	0.311235
Q6VNS1	NT-3 growth factor receptor	NTRK3					1.4023		EGR2,FOXC2,KIT,SYN1
Q80XU3	Nuclear casein kinase and cyclin dependent kinase substrate 1	NUCKS1	0.25	0.59702	-2.64	0.0004
Q99J45	Nuclear receptor binding protein 1	NRBP1	-0.13	0.553319	1.39	0.0311
Q3TZX8	Nucleolar protein 9	NOL9	0.01	0.999461	-1.67	0.0469
A2AAJ9	Obscurin, cytoskeletal calmodulin and titin-interacting RhoGEF	OBSCN	0.93	0.168533
Q6P9R2	Oxidative stress responsive kinase 1	OXSR1	0.03	0.70545	-0.92	0.269
O88643	P21 (RAC1) activated kinase 1	PAK1	0.54	0.0705779	6.64	1e-17				1.4828		ARHGEF7,NCOA3,PAK1,STMN1,SYN1,TBCB
Q8CIN4	P21 (RAC1) activated kinase 2	PAK2	0.51	0.0115961	1.15	0.0705
Q8BTW9	P21 (RAC1) activated kinase 4	PAK4	-0.34	0.14044	0.61	0.294
Q7M753	Pantothenate kinase 2	PANK2	0.07	0.820503	4.95	1.53e-09
Q8R2W9	Pantothenate kinase 3	PANK3	-2.71	1e-17
Q80YV4-2	Pantothenate kinase 4 (inactive)	PANK4	-0.06	0.775969
Q8CEE6	PAS domain containing serine/threonine kinase	PASK	-0.16	0.458233						2.46852		ACLY,EIF4ENIF1,HSPB1,ITPR1,LMNA,LMNB1
Q3URU2	Paternally expressed 3	PEG3	-0.21	0.462733
Q9JJ78	PDZ binding kinase	PBK	-0.25	0.260332
Q6PF93	Phosphatidylinositol 3-kinase catalytic subunit type 3	PIK3C3	-0.03	0.922381	-0.74	0.402
E9Q3L2	Phosphatidylinositol 4-kinase alpha	PI4KA	0.13	0.515015	-0.62	0.443
Q8BKC8	Phosphatidylinositol 4-kinase beta	PI4KB	-0.2	0.335667
Q8BKC8-2	Phosphatidylinositol 4-kinase beta	PI4KB			-0.31	0.805
Q2TBE6	Phosphatidylinositol 4-kinase type 2 alpha	PI4K2A	-0.16	0.436924	-0.61	0.484
Q8CBQ5	Phosphatidylinositol 4-kinase type 2 beta	PI4K2B	0.39	0.707428
Q61194	Phosphatidylinositol-4-phosphate 3-kinase catalytic subunit type 2 alpha	PIK3C2A	0.51	0.0689408	0.74	0.376
P70182	Phosphatidylinositol-4-phosphate 5-kinase type 1 alpha	PIP5K1A	-0.1	0.778285
O70161	Phosphatidylinositol-4-phosphate 5-kinase type 1 gamma	PIP5K1C	-0.15	0.622324
P42337	Phosphatidylinositol-4,5-bisphosphate 3-kinase catalytic subunit alpha	PIK3CA	-1.37	8.92445e-05
Q8BTI9	Phosphatidylinositol-4,5-bisphosphate 3-kinase catalytic subunit beta	PIK3CB	0.03	0.961302
O35904	Phosphatidylinositol-4,5-bisphosphate 3-kinase catalytic subunit delta	PIK3CD	-0.22	0.427033
Q9JHG7	Phosphatidylinositol-4,5-bisphosphate 3-kinase catalytic subunit gamma	PIK3CG	1.19	0.0640484
O70172	Phosphatidylinositol-5-phosphate 4-kinase type 2 alpha	PIP4K2A	-0.72	0.0134084
Q80XI4	Phosphatidylinositol-5-phosphate 4-kinase type 2 beta	PIP4K2B	0.08	0.699893
Q91XU3	Phosphatidylinositol-5-phosphate 4-kinase type 2 gamma	PIP4K2C	0.07	0.693201
Q8BH04	Phosphoenolpyruvate carboxykinase 2, mitochondrial	PCK2	0.13	0.477046
P12382	Phosphofructokinase, liver type	PFKL	0.17	0.585149
P47857-3	Phosphofructokinase, muscle	PFKM	0.06	0.75068
Q9WUA3	Phosphofructokinase, platelet	PFKP	-0.19	0.362817			2.07109		CCNA2,CCND1
P09411	Phosphoglycerate kinase 1	PGK1	-0.14	0.600294
P09041	Phosphoglycerate kinase 2	PGK2	0.39	0.00709124
Q9Z1T6-1	Phosphoinositide kinase, FYVE-type zinc finger containing	PIKFYVE	0.26	0.296911	1.85	0.0309
P26450	Phosphoinositide-3-kinase regulatory subunit 1	PIK3R1	0.22	0.789714			1.30715		CCND1,FOXO1,HMOX1,PDHA1,PDK1,PIK3CA
O08908	Phosphoinositide-3-kinase regulatory subunit 2	PIK3R2	-0.33	0.1823
Q64143	Phosphoinositide-3-kinase regulatory subunit 3	PIK3R3	-0.48	0.0721802
Q8VD65	Phosphoinositide-3-kinase regulatory subunit 4	PIK3R4	0.03	0.872897
Q3U6Q4	Phosphoinositide-3-kinase regulatory subunit 6	PIK3R6			0.24	0.833
Q9D1G2	Phosphomevalonate kinase	PMVK	-0.23	0.448663
Q9D7G0	Phosphoribosyl pyrophosphate synthetase 1	PRPS1	0.08	0.631862
Q9CS42	Phosphoribosyl pyrophosphate synthetase 2	PRPS2	0.58	0.291751
Q9DB30	Phosphorylase kinase catalytic subunit gamma 2	PHKG2	0.51	0.0973391
P18826	Phosphorylase kinase regulatory subunit alpha 1	PHKA1	1.01	0.000519898
Q8BWJ3	Phosphorylase kinase regulatory subunit alpha 2	PHKA2	0.03	0.982202
Q7TSH2	Phosphorylase kinase regulatory subunit beta	PHKB	-0.43	0.191062
Q8BP74	Phosphoseryl-tRNA kinase	PSTK	0.14	0.791565
P06803	Pim-1 proto-oncogene, serine/threonine kinase	PIM1	-0.42	0.366049			1.75203		ALB,ATP2A2,CDK4,DNM1L,EPHA2,HMOX1,TTR
P06803-2	Pim-1 proto-oncogene, serine/threonine kinase	PIM1			-0.55	0.496
Q07832	Polo like kinase 1	PLK1	0.36	0.146886			1.49485		DNMT3A,DTX3L,EPHA2,SFN,VIM
Q64702	Polo like kinase 4	PLK4	0.48	0.70416
Q9JLV6	Polynucleotide kinase 3'-phosphatase	PNKP	-0.22	0.331566
Q61136	Pre-mRNA processing factor 4B	PRPF4B	-0.15	0.526782	1.41	0.0293
Q9JLB2	Protein associated with LIN7 1, MAGUK p55 family member	PALS1	-0.5	0.0154242
Q9JLB0-2	Protein associated with LIN7 2, MAGUK p55 family member	PALS2	0.21	0.262432
Q5EG47	Protein kinase AMP-activated catalytic subunit alpha 1	PRKAA1	-0.5	0.0898235			1.98297		ACOT7,ALB,CA2,COX4I1,DNM1L,GPX1,MT-CO1,NPEPL1,SIRT1,TJP1,YAP1,ZNF462
Q9R078	Protein kinase AMP-activated non-catalytic subunit beta 1	PRKAB1	-0.16	0.664818	-0.42	0.685
Q6PAM0	Protein kinase AMP-activated non-catalytic subunit beta 2	PRKAB2	0.33	0.604229
O54950	Protein kinase AMP-activated non-catalytic subunit gamma 1	PRKAG1	-0.22	0.538374
Q91WG5	Protein kinase AMP-activated non-catalytic subunit gamma 2	PRKAG2	0.3	0.22338
Q61644	Protein kinase C and casein kinase substrate in neurons 1	PACSIN1	-0.4	0.166352
P68404	Protein kinase C beta	PRKCB	-1.06	0.0110537
P68404-2	Protein kinase C beta	PRKCB			-0.7	0.388
P28867	Protein kinase C delta	PRKCD	0.06	0.989059	-0.71	0.416
P28867-2	Protein kinase C delta	PRKCD	0.12	0.539516
P23298	Protein kinase C eta type	PRKCH					2.55752		CCND1,KRT1,KRT5
P63318	Protein kinase C gamma type	PRKCG					1.46852		CAMK4,CCND1,COX4I1,COX6A1,MAP1B	2.12436		ADD1,ARHGEF7,EPHA2,MADD,RTN4,STMN1
Q62074	Protein kinase C iota	PRKCI	0.19	0.503501			1.50169		CCND1,GMFB,HK1,HMOX1	1.69465		EPHA2,HABP4,UBTF
Q02956	Protein kinase C zeta	PRKCZ	-0.28	0.516517
P05132	Protein kinase cAMP-activated catalytic subunit alpha	PRKACA	0.22	0.271559
P68181	Protein kinase cAMP-activated catalytic subunit beta	PRKACB	0.99	0.0564091
Q9DBC7	Protein kinase cAMP-dependent type I regulatory subunit alpha	PRKAR1A	-0.01	0.997735
P12367	Protein kinase cAMP-dependent type II regulatory subunit alpha	PRKAR2A	0.08	0.737912
P31324	Protein kinase cAMP-dependent type II regulatory subunit beta	PRKAR2B	0.02	0.890599
Q922R0	Protein kinase cAMP-dependent X-linked catalytic subunit	PRKX	0.34	0.539478
Q62101	Protein kinase D1	PRKD1	-0.43	0.119279	-0.75	0.356
Q8BZ03	Protein kinase D2	PRKD2	-1.24	0.00595342	1.65	0.0644
Q8K1Y2	Protein kinase D3	PRKD3	0.04	0.86555	-0.58	0.531
P70268	Protein kinase N1	PKN1	0.29	0.143875	-0.46	0.63
Q8BWW9	Protein kinase N2	PKN2	0.06	0.834597
P97313	Protein kinase, DNA-activated, catalytic subunit	PRKDC	0.05	0.823955			1.4023		APOE,CCND1,DNM1L,EGR2
P34152	Protein tyrosine kinase 2	PTK2	-0.09	0.750238	-0.69	0.435
P34152-5	Protein tyrosine kinase 2	PTK2	-0.22	0.518903
Q9QVP9	Protein tyrosine kinase 2 beta	PTK2B	-0.07	0.741812
Q8BKG3	Protein tyrosine kinase 7 (inactive)	PTK7	-0.24	0.264611			1.383		BANF1,RPL27
Q69Z38	Pseudopodium enriched atypical kinase 1	PEAK1	-0.41	0.225243	0.82	0.353
Q8BX57	PX domain containing serine/threonine kinase like	PXK	0.29	0.774762
Q8K183	Pyridoxal kinase	PDXK	0.23	0.433591
Q8BFP9	Pyruvate dehydrogenase kinase 1	PDK1	-0.63	0.00147005
Q9JK42	Pyruvate dehydrogenase kinase 2	PDK2	1.49	0.0169707
Q922H2	Pyruvate dehydrogenase kinase 3	PDK3	-0.01	0.993628
P52480	Pyruvate kinase M1/2	PKM	-0.37	0.0543524			2.93181		APOE,CCND1,FBP1,MT-CO1,PDHA1,PDK1,PGAM2,RPE,SIRT1,STAT3
P52480-2	Pyruvate kinase M1/2	PKM	-0.09	0.707166
Q99N57	Raf-1 proto-oncogene, serine/threonine kinase	RAF1	-0.04	0.850906	1.03	0.102	1.47237	1.828	ACOT7,CA2,CCND1,CRYAB,DUSP6,LDHC,RET,TIAM1,Tpm1,Tpm2,TUBA4A,TUBB2A
Q8BMS9	Ras association domain family member 2	RASSF2	-0.91	0.0776407
Q60855	Receptor interacting serine/threonine kinase 1	RIPK1	0.5	0.432793
P58801	Receptor interacting serine/threonine kinase 2	RIPK2	0.21	0.475354	0.5	0.59
Q9QZL0	Receptor interacting serine/threonine kinase 3	RIPK3	0.1	0.720841
Q9ERK0	Receptor interacting serine/threonine kinase 4	RIPK4	0.31	0.661226
Q61526	Receptor tyrosine-protein kinase erbB-3	ERBB3					1.64207		CCND1,CD47,Hbb-b1,Hbb-b2,HEXB,HMOX1,SERPINA3,STMN1
Q61527	Receptor tyrosine-protein kinase erbB-4	ERBB4					1.67985		CCND1,Hbb-b1,Hbb-b2,HMOX1,RASA3,SERPINA3,Tmsb4x (includes others)
P35546	Ret proto-oncogene	RET	-0.94	0.00225828	-0.53	0.563	3.5376		CCND1,CRYAB,DPYSL2,DUSP6,FOXF1,GFRA1,GPX1,HSPA1A/HSPA1B,ISL1,KRT1,PTPN13,RET,TAGLN2,UBQLN2
P70335	Rho associated coiled-coil containing protein kinase 1	ROCK1	-0.02	0.779031
P70335-2	Rho associated coiled-coil containing protein kinase 1	ROCK1	0.18	0.398894
P70336	Rho associated coiled-coil containing protein kinase 2	ROCK2	-0.11	0.618861
Q9EQ00	Rhophilin associated tail protein 1 like	ROPN1L	-0.19	0.4705
Q8CFV9	Riboflavin kinase	RFK	0.23	0.40363
Q8R1Q9	Ribokinase	RBKS	-0.45	0.136644
P18653	Ribosomal protein S6 kinase A1	RPS6KA1	0.03	0.804967	-0.26	0.861
P18654	Ribosomal protein S6 kinase A3	RPS6KA3	-0.02	0.865516	-1.01	0.225
Q8C050	Ribosomal protein S6 kinase A5	RPS6KA5	0.55	0.0636683
Q7TPS0	Ribosomal protein S6 kinase A6	RPS6KA6	1.56	0.00195493
Q8BSK8	Ribosomal protein S6 kinase B1	RPS6KB1	-0.08	0.764284	0.3	0.754
Q9Z1M4	Ribosomal protein S6 kinase B2	RPS6KB2	-0.63	0.0892181	-0.11	0.887
Q922Q2	RIO kinase 1	RIOK1	-0.29	0.314744
Q9CQS5	RIO kinase 2	RIOK2	-0.42	0.0853106
Q9DBU3	RIO kinase 3	RIOK3	0.56	0.00291681	1.62	0.0598
Q60670	Salt inducible kinase 1	Sik1	-0.62	0.219377	-1.11	0.173
Q8CFH6	Salt inducible kinase 2	SIK2	-0.05	0.842141
Q9EQC5	SCY1 like pseudokinase 1	SCYL1	-0.06	0.776854
Q9DBQ7	SCY1 like pseudokinase 3	SCYL3	0.64	0.2444
O55098	Serine/threonine kinase 10	STK10	-0.09	0.730184	-0.22	0.904
Q9WTK7	Serine/threonine kinase 11	STK11	-0.49	0.0799958	1.15	0.204	2.41341		AKR1A1,ALB,ASS1,Atp5me,BTF3,CCAR2,CCNA2,CCND1,COX6A1,INIP,LUM,MCAM,NPEPL1,PRIM2,PSAT1,SIRT1,TKT,UCK2,ZNF462
O88697	Serine/threonine kinase 16	STK16	-0.02	0.829646	6.64	1e-17
Q8BG48	Serine/threonine kinase 17b	STK17B	0.32	0.312567
Q99KH8	Serine/threonine kinase 24	STK24	-0.38	0.0832226
Q9Z2W1	Serine/threonine kinase 25	STK25	0.57	0.123694
Q9JI10	Serine/threonine kinase 3	STK3	0.34	0.276124
Q99MW1	Serine/threonine kinase 31	STK31	-0.4	0.0484853
Q8QZV4	Serine/threonine kinase 32C	STK32C			1.65	0.0655
Q924X7	Serine/threonine kinase 33	STK33	0.85	0.202557						2.59176		AKAP3,AKAP4
Q80ZW0	Serine/threonine kinase 35	STK35	-0.5	0.0406889
Q69ZM6	Serine/threonine kinase 36	STK36	0.05	0.959253
Q91VJ4	Serine/threonine kinase 38	STK38	-0.1	0.623505
Q7TSE6	Serine/threonine kinase 38 like	STK38L	-0.28	0.176615
Q9Z1W9	Serine/threonine kinase 39	STK39	0.67	0.0682305
Q9JI11	Serine/threonine kinase 4	STK4	0.12	0.546341
Q7TNL3	Serine/threonine kinase 40	STK40	0.7	0.0918846
Q9JLM8	Serine/threonine-protein kinase DCLK1	DCLK1					2.13018		KIT,PIK3CA,SNCA,STAT3,VIM
P97343	Serine/threonine-protein kinase Kist	UHMK1								1.84164		STMN1,SYN1
Q91ZR4	Serine/threonine-protein kinase Nek8	NEK8					2.20971		CCND1,CDK4,VIM
Q99MQ3	Serine/threonine-protein kinase PINK1, mitochondrial	PINK1					2.34199	1.958	CCND1,DNAH8,DNM1L,STAT3
Q9ERE3	Serum/glucocorticoid regulated kinase family member 3	C8orf44-SGK3/SGK3	-0.4	0.135712
Q8QZX0	SH3 domain binding kinase 1	SBK1	0.52	0.32774
Q6P4S6	SIK family kinase 3	SIK3	0.06	0.824207	-0.38	0.64
Q8BKX6	SMG1 nonsense mediated mRNA decay associated PI3K related kinase	SMG1	0.17	0.397366	-0.16	0.93
Q8VDU5	SNF related kinase	SNRK	1.33	0.0327736
Q8CI15	Sphingosine kinase 1	SPHK1	-1.34	0.000359349	-1.77	0.0294
Q9JIA7	Sphingosine kinase 2	SPHK2	0	0.923904
P48025	Spleen associated tyrosine kinase	SYK	0.13	0.947449
P05480	SRC proto-oncogene, non-receptor tyrosine kinase	SRC	0.05	0.88536	-0.62	0.433
O70551	SRSF protein kinase 1	SRPK1	-0.01	0.973362
O54781	SRSF protein kinase 2	SRPK2	0.24	0.335549
O54988-2	STE20 like kinase	SLK	0.11	0.372884
Q3UUJ4	STE20 related adaptor alpha	STRADA	-0.54	0.09212
Q9WUN2	TANK binding kinase 1	TBK1	0.43	0.150387
Q5F2E8	TAO kinase 1	TAOK1	0.31	0.142776
Q6ZQ29-2	TAO kinase 2	TAOK2	-0.18	0.498896
Q8BYC6	TAO kinase 3	TAOK3	-0.23	0.459861	-0.72	0.364
Q3UVR3	Tau tubulin kinase 2	TTBK2	-0.21	0.606673	-0.33	0.648
Q8BM85	TBC1 domain containing kinase	TBCK	0.04	0.958291
Q8VCT9	Testis associated actin remodelling kinase 2	TESK2	0.89	0.0922969
Q7M6U3	Testis expressed 14, intercellular bridge forming factor	TEX14	-0.01	0.976527	6.64	1e-17
Q61241	Testis specific serine kinase 1B	TSSK1B	0.73	0.0772498
O54863	Testis specific serine kinase 2	TSSK2	1.31	0.0292295
Q9D411	Testis specific serine kinase 4	TSSK4	0.52	0.465847
Q925K9	Testis specific serine kinase 6	TSSK6	0.79	0.184689
O54887	Testis specific serine kinase substrate	TSKS	0.48	0.104524
Q62312	TGF-beta receptor type-2	TGFBR2					1.83268		ASS1,ATP1A2,C15orf48,CCND1,CRABP1,CRYAB,EGR2,FMOD,GSTP1,ITGA1,KRT7,MAN2B2,MIF4GD,MPHOSPH9,MVK,STAT3,TGIF1,Tpm2,UBE3A,VIM,ZMIZ1
Q9R0M5	Thiamin pyrophosphokinase 1	TPK1	0.16	0.739025
Q8BH55	Threonine synthase like 1	THNSL1	-0.09	0.661136
P04184	Thymidine kinase 1	TK1	-0.25	0.443357
Q9R088	Thymidine kinase 2	TK2	0.04	0.920574
Q9Z0U1	Tight junction protein 2	TJP2	-0.71	0.000401673	-0.94	0.254
A2ASS6	Titin	TTN	0.07	0.957037			2.86967		ATP2A2,Calm1 (includes others),CRYAB
Q8C0V0	Tousled like kinase 1	TLK1	0.14	0.755272	-0.22	0.906
O55047	Tousled like kinase 2	TLK2	0.04	0.832203
O55047-2	Tousled like kinase 2	TLK2	-0.61	0.210396	0.67	0.254
Q99PW4	TP53 regulating kinase	TP53RK	-0.27	0.303708
Q64729	Transforming growth factor beta receptor 1	TGFBR1	0.87	0.102752
Q923J1	Transient receptor potential cation channel subfamily M member 7	TRPM7			0.21	0.853
Q8K4K4	Tribbles homolog 1	TRIB1					1.52288		Atp5me,CBLB,DNM1L,MT-CO1,NDUFB4
Q0KL02	Trio Rho guanine nucleotide exchange factor	TRIO	-0.49	0.176395
Q0KL02-3	Trio Rho guanine nucleotide exchange factor	TRIO			-0.66	0.408
Q8VC30	Triokinase and FMN cyclase	TKFC	0.15	0.360506
Q8BNV1	TRNA methyltransferase 2 homolog A	TRMT2A	-0.05	0.851682
P35761	TTK protein kinase	TTK	0.17	0.40919	6.64	1e-17
Q91YR1	Twinfilin actin binding protein 1	TWF1	0	0.965445	0.15	0.692
Q9Z0P5	Twinfilin actin binding protein 2	TWF2	-0.34	0.0994788
P55144	TYRO3 protein tyrosine kinase	TYRO3	0.59	0.605813
Q9R117	Tyrosine kinase 2	TYK2	-0.07	0.816081
O54967-3	Tyrosine kinase non receptor 2	TNK2	0.03	0.885943
P16879	Tyrosine-protein kinase Fes/Fps	FES								1.79048		BCR,DPYSL2,HDGF,ITPR1,SRSF7
Q62270	Tyrosine-protein kinase Srms	SRMS					1.52143		MCL1	1.34199		FKBP4,JUN
Q9Z139	Tyrosine-protein kinase transmembrane receptor ROR1	ROR1					5.02919		ABRACL,BANF1,HEXB,MAP1B,PTPN6,RPL27,STMN1,TJP1,VIM
Q9Z138	Tyrosine-protein kinase transmembrane receptor ROR2	ROR2					2.55596		ABRACL,BANF1,CCND1,MAP1B,PTPN6,RPL27,SFN,TRAF4,TUBB2B
O70405	Unc-51 like autophagy activating kinase 1	ULK1	0.5	0.175224	-1.15	0.163
Q3U3Q1	Unc-51 like kinase 3	ULK3	-0.21	0.54168
Q3V129	Unc-51 like kinase 4	ULK4	-0.23	0.568474			1.61979		ODF2,RSPH9,TEKT2
P52623	Uridine-cytidine kinase 1	UCK1	0.19	0.502309
Q91YL3	Uridine-cytidine kinase 1 like 1	UCKL1	0.71	0.328669	-0.35	0.665
Q99PM9	Uridine-cytidine kinase 2	UCK2	0.58	0.0392171
Q80X41	VRK serine/threonine kinase 1	VRK1	0.27	0.160636
Q8BN21	VRK serine/threonine kinase 2	VRK2	0.62	0.289759
Q8K3G5	VRK serine/threonine kinase 3	VRK3	0.25	0.329493	6.64	1e-17
P47810	WEE1 G2 checkpoint kinase	WEE1	-0.08	0.759153	-0.49	0.542
P83741	WNK lysine deficient protein kinase 1	WNK1	0.2	0.293643	-0.34	0.731
Q3UH66	WNK lysine deficient protein kinase 2	WNK2	1.18	0.0257053
Q80XP9	WNK lysine deficient protein kinase 3	WNK3	-0.02	0.880534
Q3TNA1	Xylulokinase	XYLB	0.3	0.314605
Q04736	YES proto-oncogene 1, Src family tyrosine kinase	YES1	-0.28	0.434811
